# Disruptions in Outer Membrane-Peptidoglycan Interactions Enhance Bile Salt Resistance in O-antigen-Producing *E. coli*

**DOI:** 10.1101/2025.02.09.637341

**Authors:** Jilong Qin, Yaoqin Hong, Waldemar Vollmer, Renato Morona, Makrina Totsika

**Affiliations:** Centre for Immunology and Infection Control, School of Biomedical Sciences, Queensland University of Technology, Brisbane, QLD, Australia; Max Planck Queensland Centre, Queensland University of Technology, QLD, Australia; Institute for Molecular Bioscience, The University of Queensland, Brisbane, QLD, Australia; Biomedical Sciences and Molecular Biology, College of Medicine and Dentistry, James Cook University, QLD, Australia; Centre for Bacterial Cell Biology, Biosciences Institute, Newcastle University, Newcastle upon Tyne, UK; School of Biological Sciences, Department of Molecular & Biomedical Sciences, Research Centre for Infectious Diseases, University of Adelaide, SA, Australia

**Keywords:** polysaccharides, cell envelope, O antigen, peptidoglycan, Lpp, OmpA

## Abstract

Bile salts (BS) are derived from cholesterol in the liver and act as antimicrobial agents in the intestines by disrupting bacterial cell membranes and inducing oxidative stress. The gut bacterium *E. coli* is naturally resistant to BS, including the model strain K12 that produces a truncated LPS without O-antigen (OAg). Paradoxically, restoring a wild-type like LPS with OAg sensitises *E. coli* K12 to exogenous BS. In this study, we investigate this phenomenon. We show that mutations causing truncation of the LPS core oligosaccharide render these strains even more susceptible to BS, similar to the mutant strain MG1655-SΔ*waaL* defective in OAg ligase, primarily due to the accumulation of the lipid-linked intermediate UndPP-OAg. Through the characterisation of BS-resistant suppressor mutants of MG1655-SΔ*waaL*, we identify key genetic disruptions involved in resistance. Notably, we observed the highest BS resistance in strains with a weaker connection between the outer membrane (OM) and peptidoglycan (PG), including strains lacking the major OM-anchored, PG-binding proteins OmpA or Lpp, or expressing versions of these that lack PG-binding. Our data suggest that BS-induced stress in OAg-producing *E. coli* is due to the spatial constraints between OM and PG, and that mutations disrupting OM-PG interactions alleviate this stress, enhancing BS resistance. These findings provide new insights into a major challenge *E. coli* faces in the gut environment where it needs to produce OAg for stable colonisation and resists BS. *E. coli* can only survive BS exposure by fine-tuning the connectivity between its cell envelope layers, which highlights a potential target for modulating bacterial responses to BS in the gut.

**Author summary:** Enteric bacteria residing in the human gut must withstand the host-derived antimicrobial agents, bile salts (BS), but the underlying resistance mechanisms are not fully elucidated. This study investigates the BS resistance mechanisms in O-antigen (OAg)-producing *Escherichia coli* K-12. We show that truncation of lipopolysaccharide (LPS) core oligosaccharides or restoration of OAg production increases BS sensitivity due to the accumulation of UndPP-OAg intermediates. By analysing suppressor mutants, we identify key genetic disruptions, particularly affecting the level of outer membrane-peptidoglycan (OM-PG) interactions involving OmpA and Lpp, which confer heightened BS resistance. Our findings highlight how BS-induced stress is linked to spatial constraints between the OM and PG layer, offering new insights into bacterial adaptation to BS stress. This research may provide new targets for therapeutic interventions to modulate gut microbial responses to BS.
