## Supplementary Table 3 for "Disruptions in Outer Membrane-Peptidoglycan Interactions Enhance Bile Salt Resistance in O-antigen-Producing *E. coli*"

### Sheet: Sheet1
Repeat 1#	NIL	BS
summary (%)	MG1655-SΔwaaL	MG1655-SΔwaaL
all known	97.36	96.55
monomers (total)	52.5062	55.0388
monomer di	1.77691	1.4086
monomer tri	6.83032	8.8348
monomer tetra	38.2395	39.5236
monomer tetraGly4	1.79745	1.64682
monomer penta	0.0718981	0.0517866
monomer anhydro	0.61627	0.611082
dimers (total)	40.9306	40.0725
dimers(DD)	36.288	35.9296
dimers(LD)	2.87592	2.69291
dimers anhydro	2.86565	2.09218
trimers (Total)	4.74528	3.71828
trimer (anhydro)	1.11956	1.05645
dipeptides (total)	1.77691	1.4086
tripeptides (total)	11.1733	12.6233
tetrapeptides (total)	78.9869	78.733
pentapeptides (total)	0.246508	0.362506
Lpp attachment	3.9544	3.84257
3-3 linkage	1.43796	1.34645
chain ends (anhydros)	1.80601	1.39824
average chain length	55.3706	71.5185
degree of cross-linkage	23.6288	22.5151
% peptides in cross-links	47.4938	44.9612
Repeat 2#	NIL	BS
summary (%)	MG1655-SΔwaaL	MG1655-SΔwaaL
all known	97.44	97.27
monomers (total)	53.869	52.9454
monomer di	1.32389	1.04863
monomer tri	8.66174	8.90305
monomer tetra	40.4762	39.1796
monomer tetraGly4	1.55993	1.39817
monomer penta	0.0307882	0.030842
monomer anhydro	0.266831	0.164491
dimers (total)	41.9335	41.8526
dimers(DD)	33.6823	32.0243
dimers(LD)	4.16667	5.51043
dimers anhydro	1.42652	1.92248
trimers (Total)	3.44828	4.32816
trimer (anhydro)	0.923645	0.873856
dipeptides (total)	1.32389	1.04863
tripeptides (total)	12.94	13.9767
tetrapeptides (total)	78.1301	76.4967
pentapeptides (total)	0.343801	0.318701
Lpp attachment	2.05768	2.60101
3-3 linkage	2.08333	2.75522
chain ends (anhydros)	1.02114	1.25253
average chain length	97.9296	79.8386
degree of cross-linkage	23.2656	23.8117
% peptides in cross-links	46.131	47.0546
