## Supplementary Table 1 for "Disruptions in Outer Membrane-Peptidoglycan Interactions Enhance Bile Salt Resistance in O-antigen-Producing *E. coli*"

### Sheet: Sheet1
BP library				pWaaL complementation SBP library
Rank	BP#	LB	DOC liquid growth 3.5h OD600	DOC	ColE2	P1 phage
1	BP10		1.371		NO	NO
2	BP109		1.306
3	BP9		1.306		NO	NO
4	BP71		1.306		NO	Low Growth
5	BP44		1.304
6	BP53		1.283
7	BP80		1.276		NO	Low Growth
8	BP35		1.275		Low Growth	Low Growth
9	BP82		1.268		NO	Low Growth
10	BP57		1.251
11	BP83		1.241		NO	NO
12	BP93		1.184
13	BP73		1.158		NO	Low Growth
14	BP115		1.152
15	BP66		1.119		NO	Low Growth
16	BP98		1.101		NO	Low Growth
17	BP37		1.092
18	BP90		1.078
19	BP51		1.052		Low Growth	Low Growth
20	BP1		1.01
21	BP64		1
22	BP60		0.991
23	BP59		0.975
24	BP70		0.97
25	BP41		0.958
26	BP63		0.95
27	BP55		0.919
28	BP12		0.916
29	BP74		0.91
30	BP76		0.882
31	BP99		0.866
32	BP110		0.843
33	BP17		0.81		NO	NO
34	BP61		0.807		NO	Low Growth
35	BP22		0.798
36	BP69		0.794
37	BP54		0.792
38	BP23		0.789
39	BP103		0.787
40	BP87		0.78
41	BP58		0.777
42	BP89		0.772
43	BP36		0.752
44	BP62		0.75
45	BP119		0.748
46	BP2		0.731
47	BP45		0.72
48	BP91		0.716
49	BP114		0.716
50	BP48		0.712
51	BP92		0.711
52	BP39		0.709
53	BP122		0.701
54	BP123		0.701
55	BP143		0.699
56	BP156		0.697
57	BP28		0.691
58	BP116		0.691
59	BP65		0.689
60	BP19		0.688
61	BP77		0.678
62	BP25		0.665
63	BP18		0.664
64	BP27		0.661
65	BP134		0.661
66	BP96		0.656
67	BP140		0.651
68	BP79		0.647
69	BP108		0.646
70	BP47		0.644
71	BP34		0.639
72	BP111		0.639
73	BP33		0.637
74	BP52		0.637
75	BP124		0.635
76	BP14		0.633
77	BP129		0.633
78	BP42		0.626
79	BP6		0.625
80	BP137		0.624
81	BP97		0.623
82	BP136		0.622
83	BP85		0.617
84	BP95		0.617
85	BP152		0.616
86	BP24		0.61
87	BP86		0.597
88	BP117		0.596
89	BP138		0.595
90	BP125		0.593
91	BP15		0.591
92	BP102		0.588
93	BP84		0.585
94	BP120		0.579
95	BP56		0.576
96	BP105		0.575
97	BP4		0.572
98	BP113		0.566
99	BP149		0.563
100	BP46		0.562
101	BP100		0.562
102	BP150		0.558
103	BP29		0.556
104	BP49		0.548
105	BP126		0.548
106	BP101		0.545
107	BP31		0.544
108	BP43		0.542
109	BP106		0.54
110	BP135		0.532
111	BP50		0.529
112	BP133		0.529
113	BP16		0.527
114	BP127		0.518
115	BP68		0.512		Low Growth	Low Growth
116	BP78		0.511
117	BP118		0.509
118	BP130		0.507
119	BP131		0.507
120	BP104		0.501
121	BP128		0.501
122	BP155		0.499
123	BP112		0.495
124	BP121		0.495
125	BP30		0.494
126	BP139		0.494
127	BP151		0.493
128	BP32		0.492
129	BP145		0.491
130	BP154		0.484
131	BP3		0.482
132	BP20		0.477
133	BP107		0.477
134	BP38		0.474
135	BP13		0.47
136	BP144		0.47
137	BP88		0.457
138	BP153		0.451
139	BP94		0.449
140	BP132		0.445
141	BP81		0.441
142	BP146		0.439
143	BP148		0.435
144	BP8		0.425
145	BP11		0.423
146	BP147		0.423
147	BP26		0.422
148	BP40		0.418
149	BP157		0.403
150	BP141		0.4
151	BP5		0.385
152	BP7		0.383
153	BP72		0.379
154	BP142		0.371
155	BP67		0.369
156	BP75		0.346
157	BP21		0.306
	MG1655-SΔwaaL		0.25
